# Ancestral Quadruplication of Protein Kinase R in Tarsiers Hints Towards Novel Primate-Virus Innovations

**DOI:** 10.64898/2026.10.23.761390

**Authors:** Padraic G Heneghan, Tristan R Grieve, Meru J Sadhu

## Abstract

Tarsiers, an elusive family of primates found in Indonesia and the Philippines, sit at an essential point in primate evolution, with their divergence between that of Strepsirrhini (lemurs) and Simiiformes (monkeys and apes). Through homology searches, we have discovered that tarsiers carry the first known case in primates of a gene expansion of protein kinase R (PKR), a kinase involved in the response to viral infection. PKR was quadruplicated in the ancestor of tarsiers and has been maintained since then in all sequenced tarsier species. The extra copies lack the double-stranded RNA (dsRNA) binding domains necessary for detecting viral infection yet largely maintain the residues necessary for the kinase function that carries out PKR’s antiviral function. We show that three of the four PKR copies indeed maintain kinase activity, one of which appears to be resistant to the viral PKR antagonist K3 from vaccinia virus. Our analyses of site and branch-site positive selection reveal that the tarsier PKRs are under positive selection. We propose that these extra copies could serve as a diversification strategy to bypass viral inhibitors that bind PKR’s kinase domain, or they could alternatively serve as decoys that shield the canonical PKR from viral inhibition. This is the first instance of mammal PKR duplicates lacking dsRNA-binding domains and may highlight an innovation in an ancient, long-standing molecular arms race between viruses and a close relative of humans.
