## Supplementary File 2- HyPhyFEL Tables for "Ancestral Quadruplication of Protein Kinase R in Tarsiers Hints Towards Novel Primate-Virus Innovations"

### Sheet: AllPrimates
HyPhy-FEL of All Primate PKR Kinase Domains
codon	alpha	beta	alpha=beta	LRT	p-value	Total branch length	class	Human Residue
1	0	0	0	0	1	0	Invariable	Y257
2	4.248	0	0.789	13.009	0.0003	1.197	Purifying	T258
3	0.582	1.715	1.303	1.189	0.2756	1.977	Neutral	V259
4	4.973	0.553	1.498	7.277	0.007	2.272	Purifying	D260
5	2.811	7.254	5.857	1.781	0.182	8.882	Neutral	K261
6	0.581	0	0.179	2.356	0.1248	0.271	Neutral	R262
7	0	0.351	0.277	0.471	0.4927	0.42	Neutral	F263
8	0	2.377	1.358	8.709	0.0032	2.06	Diversifying	G264
9	1.694	2.436	2.242	0.207	0.6493	3.4	Neutral	M265
10	0	0	0	0	1	0	Invariable	D266
11	0	0.366	0.287	0.486	0.4859	0.435	Neutral	F267
12	1.477	2.208	2.077	0.13	0.7179	3.15	Neutral	K268
13	0	0	0	0	1	0	Invariable	E269
14	0	0	0	0	1	0	Invariable	I270
15	0	1.361	1.106	1.63	0.2016	1.677	Neutral	E271
16	1.237	0.891	0.976	0.083	0.7736	1.48	Neutral	L272
17	1.943	0	0.5	5.328	0.021	0.758	Purifying	I273
18	0	0.533	0.321	2.015	0.1557	0.487	Neutral	G274
19	2.872	3.527	3.326	0.087	0.7675	5.045	Neutral	S275
20	1.775	0	0.408	5.777	0.0162	0.619	Purifying	G276
21	0	0.281	0.211	0.578	0.4469	0.32	Neutral	G277
22	0	0.366	0.287	0.486	0.4859	0.435	Neutral	F278
23	0.833	0	0.325	3.745	0.053	0.493	Neutral	G279
24	2.591	0.633	1	1.546	0.2138	1.517	Neutral	Q280
25	0	0.716	0.503	1.387	0.2389	0.763	Neutral	V281
26	0.675	0	0.201	2.415	0.1201	0.305	Neutral	F282
27	0	0.328	0.266	0.411	0.5215	0.404	Neutral	K283
28	0	0.247	0.189	0.509	0.4754	0.287	Neutral	A284
29	3.877	0.33	0.838	3.922	0.0477	1.271	Purifying	K285
30	0.7	0	0.168	2.846	0.0916	0.255	Neutral	H286
31	0	0.274	0.218	0.467	0.4942	0.33	Neutral	R287
32	0.992	0	0.252	2.714	0.0995	0.382	Neutral	I288
33	2.886	0	0.642	8.901	0.0028	0.973	Purifying	D289
34	0	2.924	2.15	5.381	0.0204	3.261	Diversifying	G290
35	0	0.671	0.45	1.581	0.2086	0.683	Neutral	K291
36	1.723	0.249	0.576	2.617	0.1057	0.874	Neutral	T292
37	3.472	0	1.124	8.622	0.0033	1.704	Purifying	Y293
38	0.865	0.689	0.74	0.032	0.8584	1.122	Neutral	V294
39	1.973	0.34	0.759	2.151	0.1425	1.152	Neutral	I295
40	4.294	0	0.829	10.11	0.0015	1.257	Purifying	K296
41	0.876	0	0.179	3.157	0.0756	0.271	Neutral	R297
42	0.889	0.35	0.502	0.409	0.5227	0.762	Neutral	V298
43	0	1.009	0.817	1.246	0.2644	1.24	Neutral	K299
44	1.361	0	0.32	2.844	0.0917	0.485	Neutral	Y300
45	3.257	2.115	2.396	0.297	0.5858	3.634	Neutral	N301
46	0	1.691	1.141	3.838	0.0501	1.731	Neutral	E303
47	1.466	0.323	0.676	1.607	0.2049	1.026	Neutral	K304
48	3.24	1.008	1.768	2.527	0.1119	2.682	Neutral	A305
49	0.7	1.059	0.938	0.136	0.7122	1.423	Neutral	E306
50	3.065	0.483	0.973	3.891	0.0485	1.476	Purifying	R307
51	1.479	0	0.264	3.413	0.0647	0.401	Neutral	E308
52	1.908	0	0.674	6.142	0.0132	1.022	Purifying	V309
53	5.402	0.646	1.348	4.639	0.0313	2.044	Purifying	K310
54	1.732	0.244	0.568	2.7	0.1004	0.861	Neutral	A311
55	0.347	0	0.197	1.132	0.2874	0.298	Neutral	L312
56	2.661	0	0.566	9.05	0.0026	0.858	Purifying	A313
57	3.369	3.733	3.667	0.014	0.9067	5.561	Neutral	K314
58	1.089	0	0.369	4.29	0.0383	0.559	Purifying	L315
59	2.988	1.628	1.87	0.433	0.5104	2.837	Neutral	D316
60	1.549	0	0.217	3.874	0.049	0.329	Purifying	H317
61	1.352	0.731	0.95	0.363	0.547	1.441	Neutral	V318
62	1.302	0	0.251	3.244	0.0717	0.38	Neutral	N319
63	3.037	0	0.756	8.141	0.0043	1.147	Purifying	I320
64	0.897	0	0.25	2.533	0.1115	0.379	Neutral	V321
65	0	2.168	1.455	5.676	0.0172	2.206	Diversifying	H322
66	1.46	0	0.534	3.974	0.0462	0.81	Purifying	Y323
67	3.407	2.436	2.583	0.134	0.7139	3.917	Neutral	N324
68	1.402	1.11	1.195	0.07	0.7911	1.812	Neutral	G325
69	3.331	0	0.48	7.298	0.0069	0.728	Purifying	C326
70	0	0	0	0	1	0	Invariable	W327
71	0	0.651	0.533	0.786	0.3754	0.808	Neutral	D328
72	0.902	0	0.215	2.849	0.0914	0.325	Neutral	G329
73	2.366	4.135	3.703	0.495	0.4818	5.615	Neutral	F330
74	0	0	0	0	1	0	Invariable	D331
75	2.558	0	0.631	5.462	0.0194	0.957	Purifying	Y332
76	0	1	0.803	1.343	0.2464	1.218	Neutral	D333
77	2.661	0	0.519	10.172	0.0014	0.786	Purifying	P334
78	0	0.323	0.221	0.769	0.3805	0.334	Neutral	E335
79	0.576	2.327	1.786	2.366	0.124	2.709	Neutral	T336
80	1.213	0.247	0.411	1.119	0.29	0.623	Neutral	S337
81	0	3.294	2.587	3.492	0.0616	3.923	Neutral	D338
82	0.806	2.335	1.772	1.114	0.2912	2.688	Neutral	D339
83	0	2.924	2.311	3.44	0.0636	3.505	Neutral	S354
84	2.224	3.481	3.072	0.26	0.6104	4.659	Neutral	S355
85	2.311	0.273	0.661	3.127	0.077	1.003	Neutral	R356
86	0	1.823	1.274	3.544	0.0597	1.933	Neutral	S357
87	0.626	5.41	3.644	7.543	0.006	5.526	Diversifying	K358
88	0.92	0.751	0.787	0.028	0.8664	1.193	Neutral	T359
89	1.329	0.588	0.816	0.63	0.4272	1.238	Neutral	K360
90	0.87	0	0.212	2.818	0.0932	0.321	Neutral	C361
91	0	0	0	0	1	0	Invariable	L362
92	0	0	0	0	1	0	Invariable	F363
93	0	0	0	0	1	0	Invariable	I364
94	0	0	0	0	1	0	Invariable	Q365
95	0	0	0	0	1	0	Invariable	M366
96	1.544	0.333	0.547	1.048	0.3059	0.829	Neutral	E367
97	0	0	0	0	1	0	Invariable	F368
98	1.327	0	0.234	3.409	0.0649	0.355	Neutral	C369
99	3.532	0.629	1.055	2.45	0.1175	1.6	Neutral	D370
100	0	1.972	1.613	2.372	0.1235	2.446	Neutral	K371
101	0.503	0	0.176	2.155	0.1421	0.267	Neutral	G372
102	1.782	0.263	0.606	2.551	0.1102	0.919	Neutral	T373
103	0.919	0	0.49	2.49	0.1146	0.743	Neutral	L374
104	2.849	1.548	1.826	0.404	0.5251	2.769	Neutral	E375
105	0	2.346	1.834	2.727	0.0987	2.782	Neutral	Q376
106	12.233	0.454	0.454	0.018	0.8945	0.689	Neutral	W377
107	1.824	1.393	1.514	0.089	0.7651	2.296	Neutral	I378
108	0.961	3.433	3.004	0.708	0.4	4.556	Neutral	E379
109	1.441	4.896	3.799	3.014	0.0825	5.762	Neutral	K380
110	0	0.55	0.434	0.946	0.3306	0.659	Neutral	R381
111	3.123	2.284	2.437	0.124	0.7247	3.695	Neutral	R382
112	0.404	0.544	0.488	0.058	0.8102	0.74	Neutral	G383
113	0	2.172	1.406	4.932	0.0264	2.132	Diversifying	E384
114	0	2.214	1.743	3.259	0.071	2.643	Neutral	K385
115	1.224	0.847	0.965	0.151	0.6976	1.464	Neutral	L386
116	0.767	0.825	0.808	0.004	0.9519	1.225	Neutral	D387
117	3.5	0	0.543	7.101	0.0077	0.824	Purifying	K388
118	2.101	1.188	1.385	0.368	0.544	2.1	Neutral	V389
119	0	0.532	0.248	1.519	0.2177	0.376	Neutral	L390
120	0.854	0.786	0.802	0.005	0.9447	1.217	Neutral	A391
121	1.847	0	0.972	5.042	0.0247	1.474	Purifying	L392
122	0	0.329	0.269	0.404	0.5251	0.408	Neutral	E393
123	0	1.605	1.005	4.56	0.0327	1.524	Diversifying	L394
124	1.549	0	0.283	3.346	0.0674	0.429	Neutral	F395
125	0	0	0	0	1	0	Invariable	E396
126	2.458	0	0.554	5.782	0.0162	0.841	Purifying	Q397
127	0	0	0	0	1	0	Invariable	I398
128	1.764	0.51	0.789	1.398	0.2371	1.196	Neutral	T399
129	0	1.802	1.397	3.038	0.0813	2.118	Neutral	K400
130	1.559	0	0.408	5.284	0.0215	0.619	Purifying	G401
131	1.149	0.358	0.662	0.965	0.3258	1.005	Neutral	V402
132	1.479	0.312	0.513	1.074	0.3	0.777	Neutral	D403
133	2.831	0.432	0.987	2.385	0.1225	1.497	Neutral	Y404
134	3.472	0	0.72	9.228	0.0024	1.092	Purifying	I405
135	1.386	0	0.213	3.704	0.0543	0.324	Neutral	H406
136	2.621	0.437	1.08	2.296	0.1297	1.638	Neutral	S407
137	0	0.341	0.265	0.499	0.4798	0.402	Neutral	K408
138	0.641	1.04	0.93	0.115	0.7342	1.41	Neutral	K409
139	1.516	0.532	0.931	0.751	0.3861	1.412	Neutral	L410
140	0	0	0	0	1	0	Invariable	I411
141	5.285	0	0.649	11.723	0.0006	0.984	Purifying	H412
142	0	0	0	0	1	0	Invariable	R413
143	0	0	0	0	1	0	Invariable	D414
144	0	0	0	0	1	0	Invariable	L415
145	0	0	0	0	1	0	Invariable	K416
146	0	0	0	0	1	0	Invariable	P417
147	0	1.03	0.859	1.444	0.2295	1.303	Neutral	S418
148	2.844	0	0.658	8.584	0.0034	0.998	Purifying	N419
149	0	0	0	0	1	0	Invariable	I420
150	2.357	0	0.507	5.953	0.0147	0.768	Purifying	F421
151	0	0	0	0	1	0	Invariable	L422
152	0	0	0	0	1	0	Invariable	V423
153	0	0.31	0.249	0.432	0.5108	0.378	Neutral	D424
154	1	1.5	1.415	0.127	0.7215	2.147	Neutral	T425
155	0	2.728	2.102	3.981	0.046	3.189	Diversifying	K426
156	0	0.366	0.292	0.443	0.5058	0.444	Neutral	Q427
157	0	0.591	0.513	0.586	0.4438	0.778	Neutral	V428
158	0	0	0	0	1	0	Invariable	K429
159	2.198	0	0.515	5.684	0.0171	0.781	Purifying	I430
160	0	0	0	0	1	0	Invariable	G431
161	0	0	0	0	1	0	Invariable	D432
162	3.397	0.716	1.177	2.049	0.1523	1.785	Neutral	F433
163	0	0	0	0	1	0	Invariable	G434
164	1.794	0	0.434	5.602	0.0179	0.658	Purifying	L435
165	1.664	0.338	0.724	1.767	0.1838	1.098	Neutral	V436
166	0	0.248	0.191	0.517	0.4722	0.29	Neutral	T437
167	0.477	0.67	0.592	0.081	0.7759	0.898	Neutral	S438
168	0.69	0.413	0.563	0.184	0.668	0.853	Neutral	L439
169	0	1.022	0.828	1.239	0.2657	1.256	Neutral	K440
170	3.098	1.25	1.547	0.86	0.3538	2.346	Neutral	N441
171	0	0.313	0.253	0.423	0.5154	0.384	Neutral	D442
172	0	1.795	1.352	2.817	0.0933	2.05	Neutral	G443
173	0.781	0.327	0.461	0.361	0.5477	0.7	Neutral	K444
174	0	0	0	0	1	0	Invariable	R445
175	1.881	0.25	0.59	2.835	0.0923	0.895	Neutral	T446
176	0	2.83	2.182	5.151	0.0232	3.309	Diversifying	R447
177	1.465	3.068	2.75	0.516	0.4725	4.171	Neutral	S448
178	7.33	2.742	3.79	3.2	0.0736	5.748	Neutral	K449
179	0	0	0	0	1	0	Invariable	G450
180	0.876	0	0.192	3.013	0.0826	0.291	Neutral	T451
181	3.572	4.929	4.288	0.27	0.6033	6.503	Neutral	L452
182	0	3.393	2.173	7.226	0.0072	3.295	Diversifying	R453
183	0	0	0	0	1	0	Invariable	Y454
184	0	0	0	0	1	0	Invariable	M455
185	0.7	0	0.164	2.897	0.0888	0.248	Neutral	S456
186	0	0	0	0	1	0	Invariable	P457
187	3.265	0	0.546	7.173	0.0074	0.829	Purifying	E458
188	0	0	0	0	1	0	Invariable	Q459
189	0	0.345	0.255	0.604	0.437	0.386	Neutral	I460
190	0	0	0	0	1	0	Invariable	S461
191	3.353	1.089	1.876	2.332	0.1267	2.845	Neutral	S462
192	0	0.753	0.591	0.888	0.346	0.897	Neutral	Q463
193	0	0.641	0.509	0.9	0.3428	0.772	Neutral	D464
194	3.315	0	0.662	6.139	0.0132	1.004	Purifying	Y465
195	0	0	0	0	1	0	Invariable	G466
196	0.735	0	0.227	2.354	0.125	0.344	Neutral	K467
197	0	0	0	0	1	0	Invariable	E468
198	0	0	0	0	1	0	Invariable	V469
199	0.681	0	0.187	2.564	0.1094	0.284	Neutral	D470
200	0	0.65	0.368	2.265	0.1324	0.558	Neutral	L471
201	8.248	0.424	1.962	9.463	0.0021	2.976	Purifying	Y472
202	0.869	0	0.189	3.036	0.0814	0.286	Neutral	A473
203	0.462	0	0.247	1.254	0.2627	0.375	Neutral	L474
204	1.083	0	0.358	4.398	0.036	0.544	Purifying	G475
205	0.876	0	0.447	2.662	0.1028	0.679	Neutral	L476
206	0.909	0	0.245	2.592	0.1074	0.371	Neutral	I477
207	0.899	0.296	0.443	0.582	0.4456	0.672	Neutral	L478
208	0	0	0	0	1	0	Invariable	A479
209	0	0	0	0	1	0	Invariable	E480
210	0	0	0	0	1	0	Invariable	L481
211	0.846	0	0.209	2.764	0.0964	0.317	Neutral	L482
212	0	1.617	1.317	1.962	0.1613	1.998	Neutral	V484
213	0	1.388	1.114	2.202	0.1379	1.689	Neutral	C485
214	1.077	1.64	1.443	0.26	0.6099	2.189	Neutral	D486
215	2.608	0	0.598	9.235	0.0024	0.907	Purifying	T487
216	1.091	2.415	2.116	0.629	0.4277	3.208	Neutral	A488
217	1.635	5.475	4.127	2.79	0.0948	6.26	Neutral	F489
218	1.57	0	0.265	3.464	0.0627	0.402	Neutral	E490
219	0	1.41	1.088	2.564	0.1094	1.65	Neutral	T491
220	4.723	6.656	5.918	0.3	0.5837	8.976	Neutral	S492
221	0	2.486	1.642	5.569	0.0183	2.49	Diversifying	K493
222	1.073	1.913	1.694	0.293	0.5885	2.569	Neutral	F494
223	0	0	0	0	1	0	Invariable	L498
224	1.049	0.55	0.723	0.396	0.5291	1.096	Neutral	R499
225	0	1.707	1.353	2.265	0.1323	2.051	Neutral	D500
226	1.842	0.541	1.02	2.1	0.1473	1.547	Neutral	G501
227	0	3.494	1.899	10.359	0.0013	2.88	Diversifying	I502
228	0.602	0.963	0.838	0.176	0.6747	1.271	Neutral	I503
229	1.134	1.847	1.662	0.22	0.6392	2.521	Neutral	S504
230	0	1.33	1.075	1.674	0.1957	1.63	Neutral	D505
231	0	6.784	4.898	7.88	0.005	7.428	Diversifying	I506
232	1.399	0.352	0.559	0.862	0.3533	0.848	Neutral	F507
233	3.263	0.631	1.044	2.229	0.1354	1.583	Neutral	D508
234	0	2.382	1.784	3.335	0.0678	2.706	Neutral	K509
235	1.092	1.431	1.355	0.047	0.8292	2.055	Neutral	K510
236	1.386	0	0.262	3.351	0.0672	0.398	Neutral	E511
237	0	0	0	0	1	0	Invariable	K517
238	1.4	0	0.624	3.163	0.0753	0.946	Neutral	L518
239	0.795	0.285	0.497	0.754	0.3852	0.754	Neutral	L519
240	0.902	0	0.27	2.389	0.1222	0.41	Neutral	S520
241	0.652	2.285	1.72	1.567	0.2107	2.608	Neutral	K521
242	0	1.783	1.472	1.873	0.1712	2.233	Neutral	K522
243	1.635	0	0.448	7.668	0.0056	0.68	Purifying	P523
244	0.86	2.271	1.801	0.908	0.3407	2.731	Neutral	E524
245	2.39	1.495	1.736	0.365	0.5456	2.632	Neutral	D525
246	0	0	0	0	1	0	Invariable	R526
247	0	0.208	0.167	0.44	0.5071	0.253	Neutral	P527
248	1.325	0.267	0.577	1.793	0.1806	0.875	Neutral	N528
249	0	0	0	0	1	0	Invariable	T529
250	0	0	0	0	1	0	Invariable	S530
251	1.431	1.005	1.085	0.083	0.7736	1.645	Neutral	E531
252	2.101	0	0.255	4.212	0.0401	0.386	Purifying	I532
253	0.34	0	0.19	1.163	0.2809	0.288	Neutral	L533
254	0	2.341	1.819	3.99	0.0458	2.758	Diversifying	R534
255	0	0.804	0.483	3.048	0.0808	0.732	Neutral	T535

### Sheet: NoTarsier
HyPhy-FEL of PKR Kinase Domains Excluding Tarsiers
codon	alpha	beta	alpha=beta	LRT	p-value	Total branch length	class	Human Residue
1	0	0	0	0	1	0	Invariable	Y257
2	3.53	0	0.681	6.395	0.0114	0.592	Purifying	T258
3	1.105	2.352	1.915	0.505	0.4772	1.666	Neutral	V259
4	8.288	0.51	2.001	7.669	0.0056	1.741	Purifying	D260
5	2.31	8.456	6.043	2.525	0.1121	5.257	Neutral	K261
6	1.039	0	0.312	2.392	0.1219	0.271	Neutral	R262
7	0	0.606	0.481	0.459	0.4981	0.418	Neutral	F263
8	0	2.466	1.408	5.367	0.0205	1.225	Diversifying	G264
9	1.579	3.448	2.928	0.567	0.4513	2.547	Neutral	M265
10	0	0	0	0	1	0	Invariable	D266
11	0	0.652	0.511	0.487	0.4853	0.445	Neutral	F267
12	2.804	2.568	2.612	0.005	0.9437	2.272	Neutral	K268
13	0	0	0	0	1	0	Invariable	E269
14	0	0	0	0	1	0	Invariable	I270
15	0	1.174	0.959	0.785	0.3755	0.835	Neutral	E271
16	0	1.59	1.132	0.604	0.4371	0.985	Neutral	L272
17	0	0	0	0	1	0	Invariable	I273
18	0	0.453	0.273	1.008	0.3154	0.237	Neutral	G274
19	3.018	2.407	2.581	0.061	0.805	2.245	Neutral	S275
20	3.245	0	0.711	5.867	0.0154	0.619	Purifying	G276
21	0	0.474	0.367	0.551	0.458	0.319	Neutral	G277
22	0	0.652	0.511	0.487	0.4853	0.445	Neutral	F278
23	0	0	0	0	1	0	Invariable	G279
24	2.949	0	0.511	3.379	0.066	0.445	Neutral	Q280
25	0	0	0	0	1	0	Invariable	V281
26	0	0	0	0	1	0	Invariable	F282
27	0	0	0	0	1	0	Invariable	K283
28	0	0.419	0.33	0.489	0.4843	0.287	Neutral	A284
29	0	0.591	0.487	0.403	0.5255	0.423	Neutral	K285
30	0	0	0	0	1	0	Invariable	H286
31	0	0	0	0	1	0	Invariable	R287
32	1.717	0	0.438	2.691	0.1009	0.381	Neutral	I288
33	3.395	0	0.765	5.844	0.0156	0.666	Purifying	D289
34	0	3.494	2.579	3.53	0.0603	2.244	Neutral	G290
35	0	0	0	0	1	0	Invariable	K291
36	1.699	0	0.338	3.163	0.0753	0.294	Neutral	T292
37	2.507	0	0.927	3.863	0.0494	0.806	Purifying	Y293
38	1.515	0	0.427	2.494	0.1143	0.372	Neutral	V294
39	3.384	0.594	1.326	2.097	0.1476	1.154	Neutral	I295
40	1.809	0	0.442	2.785	0.0952	0.385	Neutral	K296
41	0	0	0	0	1	0	Invariable	R297
42	1.621	0	0.435	2.589	0.1076	0.378	Neutral	V298
43	0	0.609	0.497	0.41	0.5221	0.432	Neutral	K299
44	2.434	0	0.568	2.862	0.0907	0.494	Neutral	Y300
45	0	0	0	0	1	0	Invariable	N301
46	0	2.414	1.608	3.118	0.0774	1.399	Neutral	E303
47	1.231	0	0.396	2.254	0.1332	0.345	Neutral	K304
48	7.235	1.665	3.147	3.724	0.0536	2.738	Neutral	A305
49	0	0	0	0	1	0	Invariable	E306
50	1.693	0	0.307	3.34	0.0676	0.267	Neutral	R307
51	0	0	0	0	1	0	Invariable	E308
52	3.229	0	0.884	5.185	0.0228	0.769	Purifying	V309
53	3.005	0	0.485	3.501	0.0613	0.422	Neutral	K310
54	3.303	0	0.67	6.394	0.0115	0.583	Purifying	A311
55	0.652	0	0.362	1.167	0.2801	0.315	Neutral	L312
56	3.245	0	0.666	6.313	0.012	0.579	Purifying	A313
57	0	4.098	3.242	2.684	0.1013	2.821	Neutral	K314
58	1.408	0	0.349	2.767	0.0962	0.304	Neutral	L315
59	3.042	1.115	1.413	0.548	0.4593	1.229	Neutral	D316
60	3.069	0	0.374	4.116	0.0425	0.326	Purifying	H317
61	1.635	0.63	0.912	0.424	0.515	0.794	Neutral	V318
62	0	0	0	0	1	0	Invariable	N319
63	4.064	0	0.92	5.913	0.015	0.8	Purifying	I320
64	1.717	0	0.44	2.658	0.103	0.383	Neutral	V321
65	0	1.584	1.134	2.64	0.1042	0.986	Neutral	H322
66	2.647	0	0.947	4	0.0455	0.824	Purifying	Y323
67	9.65	2.054	2.732	1.942	0.1634	2.377	Neutral	N324
68	1.779	0.962	1.247	0.363	0.5471	1.085	Neutral	G325
69	2.688	0	0.413	3.557	0.0593	0.359	Neutral	C326
70	0	0	0	0	1	0	Invariable	W327
71	0	0.562	0.452	0.431	0.5115	0.393	Neutral	D328
72	1.767	0	0.38	3.044	0.081	0.331	Neutral	G329
73	2.989	4.928	4.468	0.222	0.6373	3.888	Neutral	F330
74	0	0	0	0	1	0	Invariable	D331
75	0	0	0	0	1	0	Invariable	Y332
76	0	0	0	0	1	0	Invariable	D333
77	0	0	0	0	1	0	Invariable	P334
78	0	0.569	0.384	0.777	0.3779	0.334	Neutral	E335
79	0.844	3.35	2.399	2.098	0.1475	2.087	Neutral	T336
80	0	0.458	0.377	0.401	0.5268	0.328	Neutral	S337
81	0	2.566	1.963	2.63	0.1049	1.708	Neutral	D338
82	1.632	0.755	1.034	0.28	0.5967	0.9	Neutral	D339
83	0	2.131	1.669	1.546	0.2137	1.453	Neutral	S354
84	1.888	6.383	4.778	1.08	0.2986	4.157	Neutral	S355
85	1.986	0.484	0.777	0.892	0.3448	0.676	Neutral	R356
86	0	2.158	1.593	2.393	0.1219	1.386	Neutral	S357
87	0	5.301	3.308	7.197	0.0073	2.879	Diversifying	K358
88	0	0	0	0	1	0	Invariable	T359
89	1.21	0.586	0.788	0.249	0.6178	0.686	Neutral	K360
90	1.599	0	0.372	2.892	0.089	0.324	Neutral	C361
91	0	0	0	0	1	0	Invariable	L362
92	0	0	0	0	1	0	Invariable	F363
93	0	0	0	0	1	0	Invariable	I364
94	0	0	0	0	1	0	Invariable	Q365
95	0	0	0	0	1	0	Invariable	M366
96	2.91	0	0.469	3.54	0.0599	0.408	Neutral	E367
97	0	0	0	0	1	0	Invariable	F368
98	2.491	0	0.418	3.618	0.0572	0.364	Neutral	C369
99	0	1.121	0.915	0.803	0.3701	0.796	Neutral	D370
100	0	1.847	1.503	1.218	0.2697	1.307	Neutral	K371
101	0.91	0	0.307	2.166	0.1411	0.267	Neutral	G372
102	1.588	0	0.335	3.075	0.0795	0.291	Neutral	T373
103	1.595	0	0.85	2.472	0.1159	0.74	Neutral	L374
104	2.935	0.564	1.231	1.88	0.1703	1.071	Neutral	E375
105	0	2.641	2.115	1.769	0.1835	1.841	Neutral	Q376
106	0	0	0	0	1	0	Invariable	W377
107	0	1.823	1.379	1.648	0.1992	1.2	Neutral	I378
108	3.073	3.96	3.815	0.033	0.8561	3.319	Neutral	E379
109	1.135	8.772	6.259	4.849	0.0277	5.446	Diversifying	K380
110	0	0.97	0.774	0.906	0.3411	0.673	Neutral	R381
111	0	3.324	2.632	1.933	0.1644	2.29	Neutral	R382
112	0	0.947	0.55	2.153	0.1423	0.478	Neutral	G383
113	0	2.576	1.654	3.383	0.0659	1.439	Neutral	E384
114	0	2.514	2.045	1.608	0.2048	1.779	Neutral	K385
115	1.657	1.351	1.492	0.043	0.8357	1.298	Neutral	L386
116	1.167	0.472	0.674	0.389	0.5328	0.586	Neutral	D387
117	0	0	0	0	1	0	Invariable	K388
118	4.249	1.803	2.323	0.684	0.4081	2.021	Neutral	V389
119	0	0.93	0.433	1.523	0.2172	0.377	Neutral	L390
120	0	0.435	0.337	0.512	0.4741	0.293	Neutral	A391
121	0.811	0	0.431	1.248	0.2639	0.375	Neutral	L392
122	0	0.617	0.501	0.416	0.5187	0.436	Neutral	E393
123	0	1.566	0.979	2.746	0.0975	0.852	Neutral	L394
124	3.069	0	0.495	3.558	0.0593	0.431	Neutral	F395
125	0	0	0	0	1	0	Invariable	E396
126	0	0	0	0	1	0	Invariable	Q397
127	0	0	0	0	1	0	Invariable	I398
128	1.725	0	0.34	3.204	0.0735	0.296	Neutral	T399
129	0	2.196	1.723	1.897	0.1684	1.5	Neutral	K400
130	1.222	0	0.338	2.49	0.1146	0.294	Neutral	G401
131	2.232	0.629	1.208	1.116	0.2908	1.051	Neutral	V402
132	0	0	0	0	1	0	Invariable	D403
133	0	0.779	0.584	0.566	0.4517	0.509	Neutral	Y404
134	0	0	0	0	1	0	Invariable	I405
135	2.654	0	0.364	3.823	0.0506	0.317	Neutral	H406
136	3.05	0.78	1.426	0.961	0.327	1.241	Neutral	S407
137	0	0	0	0	1	0	Invariable	K408
138	0	1.891	1.458	1.553	0.2126	1.269	Neutral	K409
139	0	0.906	0.545	1.007	0.3156	0.475	Neutral	L410
140	0	0	0	0	1	0	Invariable	I411
141	2.658	0	0.365	3.829	0.0504	0.318	Neutral	H412
142	0	0	0	0	1	0	Invariable	R413
143	0	0	0	0	1	0	Invariable	D414
144	0	0	0	0	1	0	Invariable	L415
145	0	0	0	0	1	0	Invariable	K416
146	0	0	0	0	1	0	Invariable	P417
147	0	0	0	0	1	0	Invariable	S418
148	1.635	0	0.389	2.836	0.0922	0.338	Neutral	N419
149	0	0	0	0	1	0	Invariable	I420
150	3.375	0	0.82	5.662	0.0173	0.713	Purifying	F421
151	0	0	0	0	1	0	Invariable	L422
152	0	0	0	0	1	0	Invariable	V423
153	0	0	0	0	1	0	Invariable	D424
154	1.257	1.429	1.381	0.012	0.9139	1.202	Neutral	T425
155	0	2.501	1.991	1.772	0.1831	1.733	Neutral	K426
156	0	0.646	0.521	0.434	0.5099	0.454	Neutral	Q427
157	0	1.06	0.91	0.597	0.4399	0.792	Neutral	V428
158	0	0	0	0	1	0	Invariable	K429
159	4.008	0	0.915	5.861	0.0155	0.796	Purifying	I430
160	0	0	0	0	1	0	Invariable	G431
161	0	0	0	0	1	0	Invariable	D432
162	7.378	0	1.003	7.47	0.0063	0.873	Purifying	F433
163	0	0	0	0	1	0	Invariable	G434
164	0	0	0	0	1	0	Invariable	L435
165	1.528	0.575	0.84	0.457	0.4988	0.731	Neutral	V436
166	0	0	0	0	1	0	Invariable	T437
167	0.803	0	0.293	1.999	0.1574	0.255	Neutral	S438
168	1.109	0	0.627	2.261	0.1327	0.546	Neutral	L439
169	0	1.241	1.005	0.836	0.3606	0.874	Neutral	K440
170	7.709	1.144	1.924	2.505	0.1135	1.674	Neutral	N441
171	0	0	0	0	1	0	Invariable	D442
172	0	1.829	1.43	1.435	0.2309	1.244	Neutral	G443
173	1.286	0	0.401	2.31	0.1286	0.349	Neutral	K444
174	0	0	0	0	1	0	Invariable	R445
175	3.661	0.437	1.051	3.116	0.0775	0.914	Neutral	T446
176	0	2.394	1.851	2.529	0.1118	1.611	Neutral	R447
177	2.971	3.247	3.199	0.006	0.9399	2.783	Neutral	S448
178	5.808	2.424	3.3	1.457	0.2274	2.871	Neutral	K449
179	0	0	0	0	1	0	Invariable	G450
180	0	0	0	0	1	0	Invariable	T451
181	4.878	4.844	4.853	0	1	4.222	Neutral	L452
182	0	3.136	1.892	4.212	0.0401	1.646	Diversifying	R453
183	0	0	0	0	1	0	Invariable	Y454
184	0	0	0	0	1	0	Invariable	M455
185	0	0	0	0	1	0	Invariable	S456
186	0	0	0	0	1	0	Invariable	P457
187	0	0	0	0	1	0	Invariable	E458
188	0	0	0	0	1	0	Invariable	Q459
189	0	0.609	0.447	0.616	0.4325	0.389	Neutral	I460
190	0	0	0	0	1	0	Invariable	S461
191	4.549	2.271	3.026	0.649	0.4205	2.633	Neutral	S462
192	0	0.641	0.515	0.429	0.5127	0.448	Neutral	Q463
193	0	0.538	0.423	0.487	0.4851	0.368	Neutral	D464
194	7.162	0	1.218	6.726	0.0095	1.06	Purifying	Y465
195	0	0	0	0	1	0	Invariable	G466
196	1.37	0	0.41	2.401	0.1212	0.357	Neutral	K467
197	0	0	0	0	1	0	Invariable	E468
198	0	0	0	0	1	0	Invariable	V469
199	1.222	0	0.323	2.461	0.1167	0.281	Neutral	D470
200	0	1.044	0.592	2.266	0.1322	0.515	Neutral	L471
201	12.41	0.757	3.432	8.148	0.0043	2.986	Purifying	Y472
202	1.57	0	0.327	3.091	0.0787	0.284	Neutral	A473
203	0.811	0	0.431	1.248	0.2639	0.375	Neutral	L474
204	0	0	0	0	1	0	Invariable	G475
205	0.927	0	0.438	1.485	0.2229	0.382	Neutral	L476
206	1.591	0	0.432	2.648	0.1037	0.376	Neutral	I477
207	0	0.515	0.39	0.56	0.4543	0.339	Neutral	L478
208	0	0	0	0	1	0	Invariable	A479
209	0	0	0	0	1	0	Invariable	E480
210	0	0	0	0	1	0	Invariable	L481
211	1.484	0	0.351	2.825	0.0928	0.306	Neutral	L482
212	0	1.187	0.921	0.999	0.3175	0.801	Neutral	V484
213	0	0	0	0	1	0	Invariable	C485
214	1	1.5	1.33	0.177	0.6743	1.158	Neutral	D486
215	1.517	0	0.331	3.004	0.083	0.288	Neutral	T487
216	0	0.46	0.352	0.538	0.4632	0.306	Neutral	A488
217	4.693	4.68	4.681	0	0.9959	4.073	Neutral	F489
218	3.041	0	0.467	3.553	0.0594	0.407	Neutral	E490
219	0	0.487	0.367	0.489	0.4845	0.319	Neutral	T491
220	4.168	4.424	4.347	0.004	0.9477	3.782	Neutral	S492
221	0	1.887	1.229	2.517	0.1126	1.069	Neutral	K493
222	0	2.003	1.482	1.768	0.1837	1.289	Neutral	F494
223	0	0	0	0	1	0	Invariable	L498
224	1.672	0	0.585	4.179	0.0409	0.509	Purifying	R499
225	0	2.41	1.913	1.817	0.1777	1.664	Neutral	D500
226	2.709	0.465	1.225	2.686	0.1012	1.065	Neutral	G501
227	0	4.939	2.595	8.332	0.0039	2.258	Diversifying	I502
228	0.92	1.72	1.413	0.318	0.5728	1.23	Neutral	I503
229	2.579	2.513	2.528	0	0.9834	2.2	Neutral	S504
230	0	2.501	2.015	1.699	0.1924	1.753	Neutral	D505
231	0	7.691	5.578	4.421	0.0355	4.853	Diversifying	I506
232	2.641	0.602	0.975	0.931	0.3345	0.848	Neutral	F507
233	2.704	0	0.444	3.465	0.0627	0.387	Neutral	D508
234	0	2.278	1.704	2.28	0.1311	1.483	Neutral	K509
235	2.07	1.264	1.448	0.127	0.7213	1.26	Neutral	K510
236	0	0	0	0	1	0	Invariable	E511
237	0	0	0	0	1	0	Invariable	K517
238	1.247	0	0.55	1.611	0.2044	0.478	Neutral	L518
239	1.341	0.48	0.839	0.75	0.3865	0.73	Neutral	L519
240	1.767	0	0.479	2.584	0.1079	0.417	Neutral	S520
241	0	1.877	1.22	2.494	0.1143	1.061	Neutral	K521
242	0	2.572	2.156	1.428	0.232	1.876	Neutral	K522
243	0.97	0	0.254	2.65	0.1036	0.221	Neutral	P523
244	1.787	2.359	2.187	0.058	0.8094	1.903	Neutral	E524
245	1.258	2.185	1.905	0.257	0.612	1.657	Neutral	D525
246	0	0	0	0	1	0	Invariable	R526
247	0	0.351	0.284	0.423	0.5152	0.247	Neutral	P527
248	1.057	0.492	0.674	0.279	0.5975	0.586	Neutral	N528
249	0	0	0	0	1	0	Invariable	T529
250	0	0	0	0	1	0	Invariable	S530
251	0	0.576	0.472	0.39	0.5323	0.411	Neutral	E531
252	3.871	0	0.451	4.294	0.0383	0.392	Purifying	I532
253	0.607	0	0.334	1.241	0.2652	0.291	Neutral	L533
254	0	1.852	1.371	2.391	0.122	1.193	Neutral	R534
255	0	0	0	0	1	0	Invariable	T535

### Sheet: OnlyTarsiers
HyPhy-FEL of Tarsier PKR Kinase Domains
codon	alpha	beta	alpha=beta	LRT	p-value	Total branch length	class	Human Residue
1	0	0	0	0	1	0	Invariable	Y257
2	5.065	0	1.141	6.097	0.0135	0.636	Purifying	T258
3	0	0.944	0.568	1	0.3174	0.317	Neutral	V259
4	2.386	0.747	1.142	0.617	0.4323	0.636	Neutral	D260
5	0	6.109	4.873	2.28	0.131	2.714	Neutral	K261
6	0	0	0	0	1	0	Invariable	R262
7	0	0	0	0	1	0	Invariable	F263
8	0	1.768	1.023	2.156	0.142	0.57	Neutral	G264
9	2.143	0.75	1.113	0.501	0.4789	0.62	Neutral	M265
10	0	0	0	0	1	0	Invariable	D266
11	0	0	0	0	1	0	Invariable	F267
12	0	0.918	0.733	0.447	0.5039	0.408	Neutral	K268
13	0	0	0	0	1	0	Invariable	E269
14	0	0	0	0	1	0	Invariable	I270
15	0	2.032	1.582	0.95	0.3298	0.881	Neutral	E271
16	2.218	0.675	1.026	0.634	0.426	0.572	Neutral	L272
17	5.763	0	1.388	5.47	0.0193	0.773	Purifying	I273
18	0	0.663	0.456	0.934	0.3339	0.254	Neutral	G274
19	3.428	4.75	4.349	0.072	0.7882	2.423	Neutral	S275
20	0	0	0	0	1	0	Invariable	G276
21	0	0	0	0	1	0	Invariable	G277
22	0	0	0	0	1	0	Invariable	F278
23	3.141	0	0.969	4.498	0.0339	0.54	Purifying	G279
24	3.174	0.747	1.186	0.835	0.3608	0.661	Neutral	Q280
25	0	2.172	1.463	1.511	0.219	0.815	Neutral	V281
26	2.134	0	0.587	2.518	0.1125	0.327	Neutral	F282
27	0	0.939	0.727	0.475	0.4908	0.405	Neutral	K283
28	0	0	0	0	1	0	Invariable	A284
29	23.213	0	1.569	9.211	0.0024	0.874	Purifying	K285
30	2.417	0	0.52	2.977	0.0845	0.289	Neutral	H286
31	0	0.768	0.599	0.489	0.4844	0.334	Neutral	R287
32	0	0	0	0	1	0	Invariable	I288
33	2.404	0	0.564	2.835	0.0922	0.314	Neutral	D289
34	0	2.573	1.89	1.827	0.1765	1.053	Neutral	G290
35	0	1.969	1.268	1.668	0.1965	0.706	Neutral	K291
36	2.158	0.718	1.079	0.556	0.456	0.601	Neutral	T292
37	6.426	0	1.66	5.104	0.0239	0.925	Purifying	Y293
38	0	1.969	1.369	1.408	0.2355	0.762	Neutral	V294
39	0	0	0	0	1	0	Invariable	I295
40	10.158	0	1.533	7.266	0.007	0.854	Purifying	K296
41	2.491	0	0.514	3.071	0.0797	0.286	Neutral	R297
42	0	0.965	0.673	0.72	0.3961	0.375	Neutral	V298
43	0	1.834	1.456	0.904	0.3417	0.811	Neutral	K299
44	0	0	0	0	1	0	Invariable	Y300
45	4.205	5.23	4.883	0.054	0.816	2.72	Neutral	N301
46	0	0.897	0.602	0.787	0.375	0.335	Neutral	E303
47	2.15	0.872	1.249	0.354	0.552	0.696	Neutral	K304
48	0	0	0	0	1	0	Invariable	A305
49	1.969	1.972	1.969	0	0.9991	1.097	Neutral	E306
50	6.809	1.616	2.623	1.713	0.1906	1.461	Neutral	R307
51	2.363	0	0.631	2.544	0.1107	0.351	Neutral	E308
52	0	0	0	0	1	0	Invariable	V309
53	10.219	1.798	3.11	2.389	0.1222	1.732	Neutral	K310
54	0	0.699	0.529	0.552	0.4575	0.295	Neutral	A311
55	0	0	0	0	1	0	Invariable	L312
56	2.335	0	0.526	2.904	0.0884	0.293	Neutral	A313
57	40	3.307	4.767	2.991	0.0837	2.656	Neutral	K314
58	0	0	0	0	1	0	Invariable	L315
59	3.74	1.759	2.128	0.31	0.5776	1.185	Neutral	D316
60	0	0	0	0	1	0	Invariable	H317
61	0	1	0.58	1.066	0.3018	0.323	Neutral	V318
62	3.799	0	0.674	3.332	0.0679	0.376	Neutral	N319
63	2.551	0	0.671	2.627	0.1051	0.374	Neutral	I320
64	0	0	0	0	1	0	Invariable	V321
65	0	3.003	1.859	2.301	0.1293	1.036	Neutral	H322
66	0	0	0	0	1	0	Invariable	Y323
67	0	3.162	2.42	1.521	0.2174	1.348	Neutral	N324
68	0	1.544	1.143	1.179	0.2775	0.637	Neutral	G325
69	5.77	0	0.642	3.795	0.0514	0.357	Neutral	C326
70	0	0	0	0	1	0	Invariable	W327
71	0	0	0	0	1	0	Invariable	D328
72	0	0	0	0	1	0	Invariable	G329
73	2.584	2.574	2.575	0	1	1.434	Neutral	F330
74	0	0	0	0	1	0	Invariable	D331
75	4.293	0	0.927	3.176	0.0747	0.517	Neutral	Y332
76	0	3.313	2.489	1.609	0.2046	1.386	Neutral	D333
77	4.476	0	1.031	6.19	0.0128	0.574	Purifying	P334
78	0	0	0	0	1	0	Invariable	E335
79	0	1.314	0.979	1.153	0.2829	0.545	Neutral	T336
80	3.778	0	0.545	3.741	0.0531	0.304	Neutral	S337
81	0	5.389	4.572	0.711	0.3992	2.547	Neutral	D338
82	0	6.33	3.657	4.485	0.0342	2.037	Diversifying	D339
83	0	3.29	2.467	1.661	0.1975	1.374	Neutral	S354
84	2.312	0.989	1.375	0.323	0.5696	0.766	Neutral	S355
85	3.375	0	0.583	3.324	0.0683	0.325	Neutral	R356
86	0	1.102	0.732	0.811	0.3677	0.408	Neutral	S357
87	1.871	6.101	4.547	1.25	0.2635	2.533	Neutral	K358
88	2.701	2.283	2.369	0.019	0.8917	1.319	Neutral	T359
89	1.801	0	0.503	2.512	0.113	0.28	Neutral	K360
90	0	0	0	0	1	0	Invariable	C361
91	0	0	0	0	1	0	Invariable	L362
92	0	0	0	0	1	0	Invariable	F363
93	0	0	0	0	1	0	Invariable	I364
94	0	0	0	0	1	0	Invariable	Q365
95	0	0	0	0	1	0	Invariable	M366
96	0	1	0.783	0.48	0.4885	0.436	Neutral	E367
97	0	0	0	0	1	0	Invariable	F368
98	0	0	0	0	1	0	Invariable	C369
99	31.141	0	1.426	9.273	0.0023	0.794	Purifying	D370
100	0	1.598	1.328	0.731	0.3927	0.739	Neutral	K371
101	0	0	0	0	1	0	Invariable	G372
102	2.409	0.852	1.246	0.491	0.4834	0.694	Neutral	T373
103	0	0	0	0	1	0	Invariable	L374
104	0	1.739	1.386	0.862	0.3533	0.772	Neutral	E375
105	0	1.092	0.84	0.518	0.4717	0.468	Neutral	Q376
106	11.37	1.268	1.269	0.011	0.9176	0.707	Neutral	W377
107	2.588	0.942	1.402	0.484	0.4866	0.781	Neutral	I378
108	0	2.924	2.286	1.456	0.2276	1.273	Neutral	E379
109	2.058	1.562	1.698	0.05	0.8238	0.946	Neutral	K380
110	0	0	0	0	1	0	Invariable	R381
111	10.969	1.532	2.578	2.508	0.1132	1.436	Neutral	R382
112	1.327	0	0.464	2.074	0.1498	0.258	Neutral	G383
113	0	1.921	1.251	1.637	0.2008	0.697	Neutral	E384
114	0	1.505	1.134	1.111	0.2918	0.632	Neutral	K385
115	0	0	0	0	1	0	Invariable	L386
116	0	1.604	1.207	1.112	0.2916	0.673	Neutral	D387
117	32.659	0	1.498	8.883	0.0029	0.835	Purifying	K388
118	0	0.72	0.545	0.552	0.4575	0.303	Neutral	V389
119	0	0	0	0	1	0	Invariable	L390
120	2.316	1.626	1.811	0.073	0.7871	1.009	Neutral	A391
121	2.816	0	1.388	2.794	0.0946	0.773	Neutral	L392
122	0	0	0	0	1	0	Invariable	E393
123	0	1.829	1.31	1.989	0.1585	0.73	Neutral	L394
124	0	0	0	0	1	0	Invariable	F395
125	0	0	0	0	1	0	Invariable	E396
126	2.27	0	0.715	2.234	0.135	0.398	Neutral	Q397
127	0	0	0	0	1	0	Invariable	I398
128	2.257	1.604	1.771	0.068	0.794	0.986	Neutral	T399
129	0	1.663	1.258	1.1	0.2942	0.701	Neutral	K400
130	2.62	0	0.582	2.888	0.0892	0.324	Neutral	G401
131	0	0	0	0	1	0	Invariable	V402
132	4.545	0.853	1.409	1.1	0.2942	0.785	Neutral	D403
133	9.726	0	1.793	6.079	0.0137	0.999	Purifying	Y404
134	4.151	0	1.25	4.638	0.0313	0.696	Purifying	I405
135	0	0	0	0	1	0	Invariable	H406
136	2.335	0	0.724	2.271	0.1318	0.403	Neutral	S407
137	0	1.702	1.316	1.014	0.3139	0.733	Neutral	K408
138	0	0	0	0	1	0	Invariable	K409
139	4.764	0	1.794	3.576	0.0586	0.999	Neutral	L410
140	0	0	0	0	1	0	Invariable	I411
141	17.482	0	1.268	8.507	0.0035	0.706	Purifying	H412
142	0	0	0	0	1	0	Invariable	R413
143	0	0	0	0	1	0	Invariable	D414
144	0	0	0	0	1	0	Invariable	L415
145	0	0	0	0	1	0	Invariable	K416
146	0	0	0	0	1	0	Invariable	P417
147	0	3.454	2.645	1.84	0.175	1.474	Neutral	S418
148	4.293	0	0.728	3.935	0.0473	0.405	Purifying	N419
149	0	0	0	0	1	0	Invariable	I420
150	0	0	0	0	1	0	Invariable	F421
151	0	0	0	0	1	0	Invariable	L422
152	0	0	0	0	1	0	Invariable	V423
153	0	0.844	0.667	0.474	0.4911	0.371	Neutral	D424
154	0	0	0	0	1	0	Invariable	T425
155	0	3.527	2.577	2.404	0.121	1.435	Neutral	K426
156	0	0	0	0	1	0	Invariable	Q427
157	0	0	0	0	1	0	Invariable	V428
158	0	0	0	0	1	0	Invariable	K429
159	0	0	0	0	1	0	Invariable	I430
160	0	0	0	0	1	0	Invariable	G431
161	0	0	0	0	1	0	Invariable	D432
162	0	2.118	1.613	1.095	0.2953	0.898	Neutral	F433
163	0	0	0	0	1	0	Invariable	G434
164	5.474	0	1.347	5.455	0.0195	0.75	Purifying	L435
165	2.276	0	0.664	2.412	0.1204	0.37	Neutral	V436
166	0	0.716	0.541	0.566	0.4519	0.301	Neutral	T437
167	0	3.352	1.922	3.198	0.0737	1.07	Neutral	S438
168	0	1.122	0.542	1.451	0.2284	0.302	Neutral	L439
169	0	0.924	0.736	0.448	0.5033	0.41	Neutral	K440
170	0	0.819	0.66	0.427	0.5137	0.368	Neutral	N441
171	0	0.866	0.69	0.448	0.5032	0.385	Neutral	D442
172	0	1.701	1.249	1.216	0.2701	0.696	Neutral	G443
173	0	0.897	0.639	0.664	0.4153	0.356	Neutral	K444
174	0	0	0	0	1	0	Invariable	R445
175	0	0	0	0	1	0	Invariable	T446
176	0	3.479	2.649	2.148	0.1428	1.475	Neutral	R447
177	0	3.421	2.58	1.718	0.1899	1.437	Neutral	S448
178	14.78	4.29	5.908	1.934	0.1644	3.291	Neutral	K449
179	0	0	0	0	1	0	Invariable	G450
180	2.434	0	0.541	2.928	0.087	0.302	Neutral	T451
181	2.016	6.159	4.21	0.827	0.3633	2.345	Neutral	L452
182	0	4.465	3.288	2.394	0.1218	1.832	Neutral	R453
183	0	0	0	0	1	0	Invariable	Y454
184	0	0	0	0	1	0	Invariable	M455
185	2.404	0	0.479	3.155	0.0757	0.267	Neutral	S456
186	0	0	0	0	1	0	Invariable	P457
187	5.954	0	1.351	5.608	0.0179	0.753	Purifying	E458
188	0	0	0	0	1	0	Invariable	Q459
189	0	0	0	0	1	0	Invariable	I460
190	0	0	0	0	1	0	Invariable	S461
191	1.424	0	0.517	1.998	0.1575	0.288	Neutral	S462
192	0	1.065	0.829	0.509	0.4755	0.462	Neutral	Q463
193	0	0.918	0.734	0.447	0.5038	0.409	Neutral	D464
194	0	0	0	0	1	0	Invariable	Y465
195	0	0	0	0	1	0	Invariable	G466
196	0	0	0	0	1	0	Invariable	K467
197	0	0	0	0	1	0	Invariable	E468
198	0	0	0	0	1	0	Invariable	V469
199	0	0	0	0	1	0	Invariable	D470
200	0	0	0	0	1	0	Invariable	L471
201	0	0	0	0	1	0	Invariable	Y472
202	0	0	0	0	1	0	Invariable	A473
203	0	0	0	0	1	0	Invariable	L474
204	3.479	0	1.013	4.735	0.0296	0.564	Purifying	G475
205	0	0	0	0	1	0	Invariable	L476
206	0	0	0	0	1	0	Invariable	I477
207	2.38	0	0.613	2.639	0.1043	0.342	Neutral	L478
208	0	0	0	0	1	0	Invariable	A479
209	0	0	0	0	1	0	Invariable	E480
210	0	0	0	0	1	0	Invariable	L481
211	0	0	0	0	1	0	Invariable	L482
212	0	2.444	2.166	0.671	0.4126	1.207	Neutral	V484
213	0	2.276	1.726	1.638	0.2006	0.961	Neutral	C485
214	1.734	0.932	1.202	0.183	0.6689	0.67	Neutral	D486
215	2.291	0	0.566	2.993	0.0836	0.315	Neutral	T487
216	6.253	6.327	6.316	0	0.9957	3.518	Neutral	A488
217	0	7.472	3.808	6.624	0.0101	2.121	Diversifying	F489
218	0	0	0	0	1	0	Invariable	E490
219	0	2.887	2.126	1.759	0.1847	1.184	Neutral	T491
220	4.811	8.657	6.923	0.362	0.5475	3.857	Neutral	S492
221	0	4.063	2.659	3.214	0.073	1.481	Neutral	K493
222	3.027	2.147	2.38	0.064	0.7997	1.326	Neutral	F494
223	0	0	0	0	1	0	Invariable	L498
224	0	1.649	1.101	1.575	0.2095	0.614	Neutral	R499
225	0	0.936	0.734	0.479	0.4887	0.409	Neutral	D500
226	1.28	0.726	0.926	0.152	0.6971	0.516	Neutral	G501
227	0	2.13	1.196	2.194	0.1386	0.666	Neutral	I502
228	0	0	0	0	1	0	Invariable	I503
229	0	1.015	0.7	0.764	0.3819	0.39	Neutral	S504
230	0	0	0	0	1	0	Invariable	D505
231	0	5.843	4.136	2.749	0.0973	2.304	Neutral	I506
232	0	0	0	0	1	0	Invariable	F507
233	5.073	1.769	2.229	0.477	0.4897	1.242	Neutral	D508
234	0	2.185	1.666	0.644	0.4222	0.928	Neutral	K509
235	0	1.875	1.451	0.99	0.3198	0.808	Neutral	K510
236	3.909	0	0.711	3.287	0.0698	0.396	Neutral	E511
237	0	0	0	0	1	0	Invariable	K517
238	1.9	0	0.844	1.57	0.2103	0.47	Neutral	L518
239	0	0	0	0	1	0	Invariable	L519
240	0	0	0	0	1	0	Invariable	S520
241	1.903	3.194	2.77	0.179	0.6723	1.543	Neutral	K521
242	0	0.905	0.733	0.411	0.5216	0.409	Neutral	K522
243	2.291	0	0.516	3.175	0.0748	0.288	Neutral	P523
244	0	2.172	1.352	1.791	0.1808	0.753	Neutral	E524
245	7.042	0.778	1.864	2.863	0.0906	1.038	Neutral	D525
246	0	0	0	0	1	0	Invariable	R526
247	0	0	0	0	1	0	Invariable	P527
248	2.136	0	0.551	2.662	0.1028	0.307	Neutral	N528
249	0	0	0	0	1	0	Invariable	T529
250	0	0	0	0	1	0	Invariable	S530
251	3.885	1.949	2.345	0.255	0.6133	1.306	Neutral	E531
252	0	0	0	0	1	0	Invariable	I532
253	0	0	0	0	1	0	Invariable	L533
254	0	2.791	2.228	1.334	0.2481	1.241	Neutral	R534
255	0	2.78	1.609	3.15	0.0759	0.896	Neutral	T535
